# The combined use of scRNA-seq and network propagation highlights key features of pan-cancer Tumor-Infiltrating T cells

**DOI:** 10.1101/2024.10.31.621221

**Authors:** Adèle Mangelinck, Elodie Molitor, Ibtissam Marchiq, Lamine Alaoui, Matthieu Bouaziz, Renan Andrade-Pereira, Hélène Darville, Etienne Becht, Céline Lefebvre

## Abstract

Improving the selectivity and effectiveness of drugs represents a crucial issue for future therapeutic developments in immuno-oncology. Traditional bulk transcriptomics faces limitations in this context for the early phase of target discovery as resulting gene expression levels represent the average measure from multiple cell populations. Alternatively, single cell RNA sequencing can dive into unique cell populations transcriptome, facilitating the identification of specific targets. Here, we generated Tumor-Infiltrating regulatory T cells (TI-Tregs) and exhausted T cells (Tex) gene signatures from a single cell RNA-seq pan-cancer T cell atlas. To overcome noise and sparsity inherent to single cell transcriptomics, we then propagated the gene signatures by diffusion in a protein-protein interaction network using the Patrimony high-throughput computing platform. This methodology enabled the refining of signatures by rescoring genes based on their biological connectivity and shed light not only on processes characteristics of TI-Treg and Tex development and functions but also on their immunometabolic specificities. The combined use of single cell transcriptomics and network propagation may thus represent an innovative and effective methodology for the characterization of cell populations of interest and eventually the development of new therapeutic strategies in immuno-oncology.
