## Supplementary material for "The combined use of scRNA-seq and network propagation highlights key features of pan-cancer Tumor-Infiltrating T cells": Table S1

### Sheet: Feuil1
scRNA-seq Treg vs all	Patrimony Treg vs all	scRNA-seq Treg vs Thelper	Patrimony Treg vs Thelper	scRNA-seq Tex vs all	Patrimony Tex vs all	scRNA-seq Tex vs Tcyt	Patrimony Tex vs Tcyt
ABI1	A4GNT	AC002331.1	A4GNT	AC002331.1	A4GNT	AC002331.1	A4GNT
ABI3	ACACB	AC017002.1	ACKR4	AC069363.1	ACACB	AC069363.1	ACACB
AC002331.1	ACAN	AC133644.2	ACSM1	AC092580.4	ACAN	AC092580.4	ACAN
AC017002.1	ACKR4	ACP5	ACY1	AC133644.2	ACY1	AC133644.2	ACY1
AC133644.2	ACSM1	ADAT2	ADAT3	ACOT7	ALCAM	ACOT7	ADAM10
ACOT9	ACY1	ADTRP	ADCY9	ACP5	ALOX5	ACP5	ADCY9
ACP5	ADCY9	AES	AFF3	ACTB	ANP32A	ACTB	ALOX5
ACTA2	ANKRD2	AKIP1	ANKRD2	ACTG1	ANP32B	ACTG1	ANP32A
ACTB	APBB2	APLP2	APAF1	ACTR3	ATP12A	ACTR3	ANP32B
ACTG1	APOL2	APOLD1	APBB2	ADAM19	AZIN2	ADAM19	ATP12A
ACTN4	ASS1	AQP3	APOL2	ADGRE5	B2M	ADGRE5	AZIN2
ADAT2	ATP12A	ARID5B	APPL2	ADGRG1	BID	AFAP1L2	B2M
ADRM1	ATP2B3	ARL4C	ARIH2	AFAP1L2	BPNT2	AHI1	BCL2A1
ADTRP	ATP7A	ARPP19	ATG4B	AHI1	CAMP	AHR	BID
AGTRAP	ATP7B	ARRDC3	ATP12A	AKAP5	CASP7	AIF1	BPNT2
AKIP1	AZIN1	ATOX1	ATP7A	ALDOA	CCL2	AKAP5	CAMP
AKIRIN2	AZIN2	ATP1B1	ATP7B	ALOX5AP	CCL22	ALDOA	CASP7
ALDOA	BAX	BATF	AZIN1	ANAPC11	CCL28	ALOX5AP	CCL2
ANKRD10	BCL2A1	BAX	AZIN2	ANKRD28	CCR1	AMICA1	CCL22
ANP32A	BCL2L1	BCL2L1	BAX	ANP32B	CCR3	ANAPC11	CCL28
ANXA11	BCL2L11	BID	BCL2A1	ANP32E	CCR5	ANKRD28	CCR1
ANXA7	BCL2L2	BIRC3	BCL2L1	ANXA5	CD19	ANKRD35	CCR3
AP1S2	BPNT2	BTG2	BCL2L11	AP2M1	CD226	ANP32B	CCR5
AP2M1	C1GALT1	BTG3	BCL2L2	AP2S1	CD247	ANP32E	CD19
APLP2	CAMP	CARD16	BRINP1	APOBEC3C	CD27	ANXA5	CD226
APOBEC3C	CASP1	CASP1	C1GALT1	APOBEC3G	CD274	AP2M1	CD247
ARF1	CASP7	CCM2	CAMP	AREG	CD4	AP2S1	CD27
ARF6	CCDC116	CCND2	CASP1	ARF6	CD47	APOBEC3C	CD274
ARHGDIB	CCDC148	CCNG2	CASP2	ARID5B	CD80	AREG	CD4
ARHGEF12	CD226	CCR6	CASP7	ARL3	CD86	ARF6	CD47
ARID5B	CD27	CD27	CCDC116	ARL6IP1	CD8A	ARID5B	CD79A
ARL6IP1	CD274	CD28	CCDC148	ARPC1B	CEACAM1	ARL3	CD79B
ARL6IP5	CD320	CD70	CCL20	ARPC2	CENPK	ARL6IP1	CD80
ARPC1B	CD40	CD74	CD226	ARPC4	CENPO	ARPC1B	CD86
ARPC2	CD59	CD79B	CD27	ARPC5	CENPP	ARPC2	CD9
ARPC3	CD70	CDKN1A	CD59	ASB2	CENPQ	ARPC4	CEACAM1
ARPC4	CD79A	CDKN1B	CD70	ASF1B	CENPT	ARPC5	CENPC
ARPP19	CD80	CDKN2A	CD80	ASNA1	CERK	ASB2	CENPK
ASB2	CD86	CISH	CD86	ASPM	CHST8	ASF1B	CENPO
ASXL1	CD8A	CLDND1	CEBPD	ATAD2	CILP	ASPM	CENPP
ATOX1	CEBPD	COX1	CEBPE	ATP1B3	CIZ1	ATAD2	CENPQ
ATP13A3	CEBPE	CRADD	CERK	ATP5A1	CNMD	ATP1B3	CENPT
ATP1B1	CEBPG	CREB3L2	CFAP298	ATP5B	COL20A1	ATP5A1	CERK
ATP5A1	CERK	CREM	CFB	ATP5C1	COL2A1	ATP5B	CHST8
ATP5B	CILP	CSF1	CHP1	ATP5G3	CREB3L1	ATP5C1	CILP
ATP5C1	CIZ1	CST7	CIZ1	ATP5J	CRIP1	ATP5G3	CIZ1
ATP5E	CNMD	CTLA4	CNNM3	ATP5J2	CSF1R	ATP5J	CLEC2D
ATP5G3	CNNM3	CTSA	COL13A1	ATP8	CSNK1G2	ATP5J2	CNMD
ATP5J2	COL13A1	CTSC	COL4A1	AURKB	CST2	ATP8	COL2A1
ATP6V0E1	COL20A1	CTSS	COL4A2	BANF1	CXADR	AURKB	CRIP1
ATPIF1	COL2A1	CUL9	COLGALT2	BATF	CXCR5	BANF1	CSF1R
ATRX	COL4A1	CXCR3	COQ8B	BHLHE40	DCBLD1	BATF	CSNK1G2
B2M	COL4A2	CXCR6	COX8A	BIRC5	DES	BHLHE40	CST2
BACH1	COLGALT2	CYCS	CPEB1	BLOC1S1	DESI1	BIRC3	CXADR
BATF	COQ8B	DNAJB4	CSNK1A1	BSG	DFFA	BIRC5	CXCR5
BAX	CORO6	DNPH1	CSNK1G2	BST2	DGKQ	BLOC1S1	DCBLD1
BCL2L1	COX7B	DOK2	CST5	BTG3	DYNC2LI1	BST2	DES
BIRC3	COX8A	DUSP10	CSTA	BUB3	EDA2R	BTG3	DESI1
BRK1	CPEB1	DUSP16	CTSL	C11orf31	ELANE	BUB3	DFFA
BTG3	CSNK1G2	DYNC1I2	CYBC1	C14orf166	FCGR3A	C11orf31	DGKQ
BUB3	CSTA	EFHD2	CYTH3	C9orf16	FCGR3B	C14orf166	DYNC2LI1
C15orf57	CTSL	EGR1	DBP	CACYBP	FGB	C3orf14	EDA2R
C16orf87	CXCR4	EMP3	DCAF15	CALM2	FKTN	C9orf16	ELANE
C4orf48	DBP	ENO1	DIPK1B	CALM3	FUT4	CACYBP	FCGR3A
C9orf16	DES	EPHX2	ECM1	CALR	GBP3	CALM2	FCGR3B
CACYBP	DIPK1B	F5	EHF	CAMK1	GLIPR1	CALM3	FGB
CALM3	ECM1	FAIM3	EPOR	CAP1	GLRA2	CALR	FKTN
CALR	EHF	FAM173A	EXOC2	CAPG	GPR50	CAMK1	FUT4
CAP1	EXOC2	FAM46C	EXOC3	CAPZA1	GRAMD1A	CAPG	GBP3
CAPZA1	EXOC5	FANK1	EXOC5	CAPZB	GRAMD1B	CAPZA1	GLIPR1
CARD16	FBP1	FAS	EXOC6	CARD16	GRAMD1C	CARHSP1	GLMP
CARHSP1	FCGR3A	FCMR	EXOC6B	CARHSP1	GRAMD2A	CARS	GLRA2
CASP1	FCGR3B	FLT3LG	EXOC8	CARS	GZMB	CBLB	GPR50
CBX3	FGB	FOSB	FBP1	CBLB	HDC	CBX3	GRAMD1A
CCDC12	FOXP3	FOSL2	FOXP2	CBX3	HLA-A	CBX5	GRAMD1B
CCDC141	FPGT-TNNI3K	FOXN3	FOXP3	CBX5	HLA-DMB	CCDC167	GRAMD1C
CCM2	GALC	FOXP1	FOXP4	CCDC167	HLA-DOA	CCL20	GRAMD2A
CCND2	GBP1	FOXP3	FPGT-TNNI3K	CCL20	HLA-DPA1	CCL3	GRAMD2B
CCNDBP1	GBP3	FRMD4B	FXYD1	CCL3	HLA-DPB1	CCL3L3	GZMB
CCNG2	GBP7	FTL	GALC	CCL3L3	HLA-DQA2	CCL4L2	HLA-A
CD2	GLIPR1	GABARAPL1	GALT	CCL4	HLA-DQB1	CCNA2	HLA-DMB
CD247	GLMP	GADD45A	GBP1	CCL4L2	HLA-DRA	CCNB2	HLA-DOA
CD27	GOLGA5	GADD45B	GBP3	CCNA2	HLA-DRB1	CCND2	HLA-DPA1
CD28	GOLT1A	GBP2	GBP7	CCNB2	HLA-DRB5	CCNI	HLA-DPB1
CD4	GZMB	GBP5	GLMP	CCND2	HLA-E	CCT3	HLA-DQA2
CD53	HLA-DMB	GCHFR	GOLGA5	CCT3	HLA-G	CCT6A	HLA-DQB1
CD58	HLA-DPA1	GCNT1	GOLGA7	CCT5	HS3ST3B1	CCT8	HLA-DRA
CD59	HLA-DPB1	GLRX	GZMB	CCT6A	IDE	CD151	HLA-DRB1
CD63	HLA-DQA2	GNG8	HLA-DPA1	CCT8	IFIT2	CD164	HLA-DRB5
CD7	HLA-DQB1	GNPTAB	HLA-DQA2	CD151	IFIT3	CD2	HLA-E
CD70	HLA-DRA	GPR183	HMGA1	CD164	IFNA14	CD200R1	HLA-G
CD74	HLA-DRB1	H3F3A	HOXB9	CD2	IFNA21	CD27	HS3ST3B1
CD79B	HLA-DRB5	HAPLN3	HOXD9	CD27	IFNA5	CD2BP2	IDE
CDIP1	HLA-F	HERC5	HSPA13	CD2BP2	IFNA8	CD38	IFIT2
CDKN2A	HLA-G	HERPUD1	ID4	CD38	IFNGR1	CD3D	IFIT3
CDV3	HLF	HLA-DMA	IFNG	CD3D	IFNGR2	CD59	IFNA14
CENPM	HMGA1	HLA-DQA1	IKZF2	CD59	IGFL1	CD63	IFNA21
CFAP20	HOXB9	HLA-DQB1	IKZF4	CD63	IGFL2	CD7	IFNA5
CFLAR	IKZF5	HLA-DRB1	IKZF5	CD7	IGFL3	CD70	IFNA8
CHMP2A	IL10	HLA-E	IL10	CD70	IGSF8	CD74	IFNGR1
CHST11	IL11RA	HN1	IL10RB	CD74	IL15	CD82	IFNGR2
CISD2	IL15	HPGD	IL11RA	CD82	IL2RA	CD8A	IGSF8
CISD3	IL1A	HPRT1	IL15	CD9	INS	CD9	INS
CISH	IL1B	HS3ST3B1	IL1A	CD96	INS-IGF2	CD96	INS-IGF2
CKLF	IL2	HTATIP2	IL1B	CDCA7	ITGAD	CDCA7	ITGB3BP
CLIC1	IL21	ICOS	IL1RN	CDK1	ITGB3BP	CDK1	ITGB7
CLTA	IL2RA	ID3	IL2	CDK2AP2	ITGB7	CDKN2A	ITK
CLTB	IL2RB	IER2	IL21	CDKN2A	JPT1	CDKN2C	JPT1
CMTM3	IL2RG	IFI6	IL2RA	CDKN3	JPT2	CDKN3	JPT2
CMTM6	IL33	IKZF2	IL2RB	CDT1	KHDC4	CDT1	KHDC4
CMTM7	IL4R	IKZF4	IL2RG	CENPE	KIAA1586	CENPE	KIAA1586
CNIH1	IL7	IL10RA	IL7R	CENPF	KLRB1	CENPF	KLRB1
COMMD3	IL7R	IL1R1	IRAK4	CENPH	KLRC1	CENPH	KLRC1
COMMD7	INS	IL1R2	IRF2	CENPK	KLRC2	CENPK	KLRD1
COPE	INS-IGF2	IL21R	ITGA9	CENPM	KLRD1	CENPM	KLRG2
CORO1A	IRAK4	IL2RA	ITIH3	CENPN	KLRG2	CENPN	KRT15
CORO1B	IRF2	IL2RB	JAK1	CENPU	KRT15	CENPU	KRT39
COX1	IRF4	IL32	JAK3	CENPW	KRT39	CENPW	LCK
COX17	ITGA9	IRF1	KCNIP2	CFL1	LCK	CHCHD2	LGALS3BP
COX5A	ITIH3	ISG15	KHDC4	CHCHD2	LGALS3BP	CHMP5	LGALS4
COX5B	JAK1	ISG20	KLF10	CHMP5	LGALS4	CHN1	LGALS9
COX6A1	JAK3	JAK1	KLF11	CHN1	LGALS9	CHRM3-AS2	LGALS9B
COX7A2	KHDC4	KLF2	LCA5L	CHRM3-AS2	LGALS9B	CISD2	LGALS9C
COX7A2L	KIR3DL2	LAIR2	LCN2	CHST12	LGALS9C	CKAP2	LILRA4
COX8A	LCA5L	LAPTM4B	LEPR	CISD2	LILRA4	CKLF	LTF
CRADD	LCK	LAYN	LTA	CKLF	LILRB1	CKS1B	MACIR
CREB3L2	LCN2	LGALS1	LTB	CKS1B	LTA	CKS2	MAMDC2
CREM	LILRB1	LGALS3	LTBR	CKS2	LTF	CLEC2D	MARCHF1
CSF1	LTA	LINC00152	MAN1B1	CLEC2D	MACIR	CLECL1	MLANA
CSK	LTB	LINC00861	MKNK1	CLECL1	MAMDC2	CLSPN	MLPH
CST7	LTBR	LMNA	MMRN1	CLSPN	MARCHF1	CLTA	MTHFD2L
CTLA4	MAN1B1	LOC101928173	MOAP1	CLTA	MLANA	CMPK2	NAGK
CTNNB1	MLANA	LTA	MSANTD3-TMEFF1	CMPK2	MTHFD2L	CMTM6	NEBL
CTSA	MOAP1	LTB	MYF5	CMTM6	NEBL	CNP	NECTIN2
CTSC	MYF5	MAGEH1	NECTIN2	CNP	NECTIN2	COMMD3	OAS2
CTSS	NEBL	MALAT1	NFATC2	COPE	NIT2	CORO1A	OAS3
CUL9	NECTIN2	MALT1	NGFR	COPZ1	OAS2	COTL1	OIP5
CUTA	NFATC2	MAN1A2	NLRP1	CORO1A	OAS3	COX5A	PALM
CXCR3	NGFR	MGST2	NUDT16	COTL1	OIP5	COX8A	PARP14
CXCR6	NUDT16	MIAT	ODC1	COX5A	PALM	CREM	PDCD1LG2
DCPS	ODC1	MIR4435-1HG	OLR1	COX6C	PARP14	CRTAM	PDCD2
DDB2	OR51C1P	MIR4435-2HG	PACSIN2	COX8A	PDCD1LG2	CSF1	PDE6G
DDHD1	PEAK1	MX1	PITX1	CREM	PDCD2	CSGALNACT1	PDLIM1
DDX24	PHTF1	MYO1G	PLOD3	CRTAM	PDLIM1	CTLA4	PF4V1
DNPH1	PIK3R1	MZB1	PRKAB1	CSF1	PF4V1	CTSA	PHACTR4
DOK2	PIK3R2	NABP1	PRKG1	CSGALNACT1	PHACTR4	CTSB	PKIG
DUSP10	PRKAB1	NAMPT	PROS1	CSNK2B	PKIG	CTSD	PMP22
DUSP16	PRKAG1	NCOA3	PRR20A	CTLA4	PMP2	CTSH	PRF1
DUSP4	PVR	ND1	PYDC2	CTSB	PMP22	CXCL13	PRKCSH
DYNC1I2	PYDC2	ND2	RIPK2	CTSD	PRF1	CXCL8	PTGFRN
DYNLL1	RIPK2	ND3	SAT2	CTSW	PRKCSH	CXCR6	PTMA
DYNLRB1	ROMO1	ND5	SCARA3	CXCL13	PTMA	DAPK2	PVR
ECH1	SAT2	NEAT1	SCCPDH	CXCR6	PVR	DBN1	QSOX1
EFHD2	SCAMP1	NGFRAP1	SH2D1B	DAPK2	QSOX1	DCTPP1	RESF1
EID1	SCARA3	NINJ1	SH3BP4	DBI	RESF1	DCXR	RSAD2
EIF3J	SCCPDH	NMT2	SIRPB2	DBN1	RRM2B	DDT	S100A12
EIF4E	SECTM1	NOP10	SIVA1	DCTPP1	RSAD2	DDX39A	SCN1B
EMC7	SEMG2	NPC2	SLC19A2	DCXR	S100A12	DEK	SECTM1
ENO1	SH3BP4	NR4A1	SLC22A16	DDT	SECTM1	DFNB31	SERPINB9
ENTPD1	SIRPA	OAS1	SLC25A51	DDX39A	SERPINB9	DHFR	SESTD1
EPHX2	SIRPB1	OAZ1	SNX24	DEK	SESTD1	DNAJC9	SIRPA
EPSTI1	SIRPB2	OBFC1	SOCS1	DHFR	SIRPA	DNMT1	SIVA1
ERH	SIRPD	OTUD5	STAT5A	DNAJC8	SIVA1	DNPH1	SLC25A28
ETV7	SIVA1	PBXIP1	STAT5B	DNAJC9	SLC25A28	DRAP1	SOCS1
EZR	SLC19A2	PELI1	SUSD3	DNMT1	SOCS1	DTYMK	SPINK7
F5	SLC22A16	PHLDA1	TBC1D1	DNPH1	SPINK7	DUSP10	SRGN
FAIM3	SLC25A51	PIM2	TCF25	DRAP1	SRGN	DUSP4	ST3GAL4
FAM104A	SNAPC5	PIM3	TDG	DTYMK	ST3GAL4	DUT	STAT5B
FAM110A	SOCS1	PMAIP1	THEM5	DUSP4	STAT5B	DYNLL1	STMN1
FAM129A	STAT5A	PMVK	TIMD4	DUT	STMN1	EID1	STMN3
FAM173A	STAT5B	POU2F2	TLN1	DYNLL1	STMN3	EIF2AK2	SUSD3
FAM46C	SUSD3	PPM1K	TLN2	EID1	SUSD3	EIF2S2	TAPBP
FAM49B	TAPBP	PRDM1	TLNRD1	EIF2AK2	TAPBP	EIF4E	TIMP1
FAM53B	TAPBPL	PTP4A3	TMEM67	EIF2S2	TIMP1	EIF4G2	TLN1
FANK1	TBC1D1	R3HDM4	TNFRSF14	EIF3I	TLN1	ELAVL1	TLN2
FAS	TCF25	RASGRP1	TNFRSF1A	ENO1	TLNRD1	ENO1	TLNRD1
FKBP1A	TLNRD1	RCAN3	TNFRSF1B	ENSA	TMEM106C	ENSA	TMEM106C
FMNL1	TMEM67	REXO2	TNFSF14	ENTPD1	TMEM160	ENTPD1	TMEM160
FOXN3	TMOD1	RHOF	TNFSF18	EPSTI1	TMOD2	EPSTI1	TNFRSF11A
FOXP3	TNFRSF14	RHOG	TNFSF4	ERH	TNFRSF4	ERH	TNFRSF4
FRMD4B	TNFRSF1A	RNF213	TNFSF8	ETFB	TNFSF18	ETFB	TNFSF18
G3BP2	TNFRSF1B	RP11-138A9.1	TNFSF9	EVI2A	TNFSF9	EVI2A	TNFSF9
GABARAPL1	TNFSF14	RP11-138A9.2	TP53INP1	EWSR1	TOMM7	EWSR1	TOMM7
GABARAPL2	TNFSF18	RP11-1399P15.1	TRAF1	EZH2	TPBG	EZH2	TPBG
GADD45A	TNFSF4	RP11-347P5.1	TRAF2	EZR	TRAF1	EZR	TRADD
GALM	TNFSF9	RPS27L	TRAF3	FABP5	TRAF3	FABP5	TRAF1
GAPDH	TP53INP1	RTKN2	TRAF4	FAM3C	TREX2	FAM134B	TRAF2
GATA3	TRAF1	S100A4	TRAF5	FASLG	TRIM38	FAM3C	TRAF3
GBP2	TRAF2	S100A6	TREX2	FDPS	TRNT1	FASLG	TREX2
GBP4	TRAF3	S1PR4	TRIB1	FEN1	TRPC7	FDPS	TRIM38
GBP5	TRAF4	SAMHD1	TTYH3	FIBP	TSPAN33	FEN1	TRNT1
GCHFR	TRAF5	SAT1	UBXN2B	FKBP1A	TSPAN7	FIBP	TRPC7
GCNT1	TREX2	SATB1	VCAN	FUT8	TXNDC17	FKBP1A	TSPAN7
GK	TTYH3	SCAND1	WFDC9	GADD45G	UFC1	FKBP3	TXNDC17
GLCCI1	VCAN	SEC14L1	ZBTB33	GALM	VCAN	FKBP5	VCAN
GLRX	VPREB1	SELL	ZBTB34	GALNT2	VPREB1	FUT8	VPREB1
GNG2	WFDC9	SERPINB9	ZDHHC8	GAPDH	WDR45B	GADD45G	WDR45B
GNG8	ZAP70	SFT2D1	ZFP90	GBP1	ZAP70	GALM	ZAP70
GNPTAB	ZFP90	SKAP2	ZNF16	GBP2	ZNF236	GALNT2	ZNF236
GPX1	ZNF821	SLAMF1	ZNF821	GDI2	ZNF428	GAPDH	ZNF428
GRSF1		SLC16A1		GEM		GBP1
GSTO1		SMCHD1		GFOD1		GBP2
GTF3C6		SNHG15		GGCT		GDI2
H3F3A		SOCS3		GGH		GEM
HADHB		SOX4		GINS2		GFOD1
HAPLN3		SPATS2L		GMNN		GGCT
HAVCR2		SRSF7		GNG5		GGH
HCLS1		STAM		GNLY		GINS2
HDAC7		STK17B		GOLIM4		GMNN
HERPUD1		SYNGR2		GSTO1		GNG5
HLA-A		TBC1D4		GTF3C6		GOLIM4
HLA-B		TFRC		GTSE1		GPR171
HLA-DMA		THEM4		GZMA		GSTO1
HLA-DPA1		TIGIT		GZMB		GTSE1
HLA-DPB1		TMEM154		H2AFV		GZMA
HLA-DQA1		TNFRSF18		H2AFX		GZMB
HLA-DQB1		TNFRSF1B		H2AFY		H2AFV
HLA-DRA		TNFRSF4		H2AFZ		H2AFX
HLA-DRB1		TNFRSF9		H3F3A		H2AFY
HLA-DRB4		TNIP1		HAT1		H2AFZ
HLA-DRB5		TNIP3		HAVCR2		H3F3A
HLA-E		TPP1		HELLS		HAPLN3
HMGN2		TRAC		HERC5		HAT1
HN1		TRAF1		HIF1A		HAVCR2
HNRNPA2B1		TRAF3		HINT2		HDLBP
HNRNPA3		TRIB2		HIST1H4C		HELLS
HNRNPC		TTC39C		HLA-B		HERC5
HNRNPK		TTN		HLA-DMA		HIF1A
HNRNPLL		TUBB		HLA-DPA1		HINT2
HNRNPR		TULP4		HLA-DPB1		HIST1H4C
HOXB2		TXN		HLA-DQA1		HLA-DMA
HPGD		TYMP		HLA-DQA2		HLA-DPA1
HPRT1		UBE2B		HLA-DQB1		HLA-DPB1
HS3ST3B1		UGP2		HLA-DRA		HLA-DQA1
HSD17B10		USP15		HLA-DRB1		HLA-DQA2
HTATIP2		UXS1		HLA-DRB5		HLA-DQB1
ICA1		VMP1		HLA-E		HLA-DRA
ICAM3		ZBTB32		HM13		HLA-DRB1
ICOS		ZBTB38		HMGB1		HLA-DRB5
ID3		ZNF101		HMGB2		HM13
IDI1				HMGB3		HMGB1
IFI27L2				HMGN1		HMGB2
IFI6				HMGN2		HMGB3
IFNAR2				HMGN3		HMGN1
IGFLR1				HMOX1		HMGN2
IGHA1				HN1		HMOX1
IKZF2				HNRNPA1		HN1
IKZF4				HNRNPA2B1		HNRNPA1
IL10RA				HNRNPA3		HNRNPA2B1
IL12RB1				HNRNPAB		HNRNPA3
IL1R1				HNRNPC		HNRNPAB
IL1R2				HNRNPD		HNRNPC
IL21R				HNRNPF		HNRNPD
IL2RA				HNRNPK		HNRNPF
IL2RB				HNRNPM		HNRNPK
IL2RG				HNRNPR		HNRNPLL
IL32				HPRT1		HNRNPM
INPP5F				HSBP1		HNRNPR
IQGAP1				HSD17B10		HPRT1
IRF1				HSP90B1		HSBP1
ISCU				HSPA9		HSP90AB1
ISG20				HSPB1		HSPB1
JAK1				HSPB11		HSPD1
JAKMIP1				ICOS		ICOS
KCNN4				ID2		ID2
KMT2E				ID3		ID3
LAG3				IDH2		IDH2
LAIR2				IFI16		IFI16
LAMTOR5				IFI27L2		IFI27L2
LAPTM4A				IFI35		IFI35
LAPTM4B				IFI44		IFI44
LASP1				IFI44L		IFI44L
LAT				IFI6		IFI6
LAX1				IFIT1		IFIT1
LAYN				IFIT3		IFIT3
LCK				IFITM10		IFITM10
LDHA				IFNG		IFNG
LEPROT				IGFLR1		IGFLR1
LGALS1				IGHG1		IGHG1
LGALS3				IGKC		IGHG3
LIMA1				IGLC2		IGKC
LINC00152				IGLC3		IGLC2
LMCD1				IKZF3		IGLC3
LMNA				IL21R		IKZF3
LOC100996809				IL2RB		IL21R
LOC101928173				IL2RG		IL2RB
LRPAP1				ILF2		ILF2
LSP1				INPP5F		ILF3
LTA				IRF7		INPP5F
LTB				ISG15		IRF7
LY6E				ISG20		ISG15
LYPLA1				ITGAE		ISG20
LYST				ITGB1		ITGA1
MAF				ITM2A		ITGAE
MAGEH1				JAML		ITM2A
MALAT1				KIAA0101		IVNS1ABP
MALT1				KIF20B		JAML
MAN1A2				KIF22		KHDRBS1
MAP1LC3A				KIFC1		KIAA0101
MAP2K3				KIR2DL4		KIF20B
MARCH3				KLRC1		KIF22
MAST4				KLRC2		KIFC1
MAT2B				KLRD1		KIR2DL4
MCM5				KPNA2		KLRC1
MDH1				KRT86		KLRC2
MGAT1				LAG3		KPNA2
MGST2				LAGE3		KRT86
MIAT				LAMTOR5		LAG3
MIIP				LAP3		LAGE3
MIR4435-1HG				LAYN		LAP3
MIR4435-2HG				LDHA		LAYN
MORF4L1				LDHB		LCP2
MPC2				LGALS1		LDHA
MRPL33				LGALS9		LDHB
MRPL51				LIMS1		LDLRAD4
MRPS6				LINC00152		LGALS3
MSI2				LMCD1		LGALS9
MT1E				LMNB1		LIG1
MT2A				LOC101929531		LIMS1
MYL6				LSM2		LINC00152
MYL6B				LSM3		LMCD1
MYO1G				LSM4		LMNB1
MZB1				LSM5		LOC101929531
NABP1				LSP1		LSM2
NAMPT				LY6E		LSM3
NCF4				LYST		LSM4
NCOA3				MAD2L1		LSM5
ND5				MAD2L2		LSP1
NDFIP1				MAP2K3		LY6E
NDFIP2				MAST4		LYST
NDUFA13				MCM2		MAD2L1
NDUFA4				MCM3		MAD2L2
NDUFA6				MCM4		MAP2K3
NDUFB1				MCM5		MAST4
NDUFB4				MCM6		MCM2
NDUFB8				MCM7		MCM3
NDUFC1				MDH1		MCM4
NDUFC2				MIR155HG		MCM5
NDUFS6				MIR4435-2HG		MCM6
NDUFV2				MIS18BP1		MCM7
NEAT1				MKI67		MDH1
NEDD9				MPST		MIR155HG
NGFRAP1				MRPL51		MIR4435-2HG
NINJ1				MSN		MIS18BP1
NINJ2				MT1E		MKI67
NOP10				MT2A		MPG
NOP58				MTHFD1		MPST
NT5C				MTHFD2		MRPL51
NUDT5				MX1		MT1E
OAS1				MYDGF		MT2A
OAZ1				MYL6		MTHFD1
OTUD5				MYL6B		MTHFD2
PAIP2				MYO7A		MX1
PAK2				MZT2B		MX2
PARK7				NAB1		MYL6
PARP1				NAMPT		MYL6B
PBXIP1				NAP1L1		MYO7A
PCED1B				NAP1L4		MZT2B
PELI1				NASP		NAB1
PFN1				NBL1		NAMPT
PGAM1				ND4L		NAP1L1
PHACTR2				NDFIP2		NAP1L4
PHLDA1				NDUFA6		NASP
PHPT1				NDUFB3		NBEAL1
PHTF2				NDUFB6		NBL1
PIM2				NDUFC2		NCF4
PIM3				NDUFS6		NDC80
PKM				NDUFS8		NDFIP2
PMAIP1				NDUFV2		NDUFB3
PMF1				NME1		NDUFC2
PMVK				NONO		NDUFV2
POMP				NPM1		NELL2
POU2F2				NR3C1		NME1
PPM1G				NSMCE1		NMI
PPP1CA				NT5C3A		NONO
PPP1R12A				NUCKS1		NPM1
PPP1R18				NUDT1		NR3C1
PPP2CA				NUDT21		NSMCE1
PPP4C				NUDT5		NT5C3A
PRDM1				NUSAP1		NUCKS1
PRDM2				OAS1		NUDC
PRDX1				OAS3		NUDT1
PRDX2				OASL		NUDT21
PRDX3				OAZ1		NUDT5
PRDX5				PA2G4		NUSAP1
PRF1				PAG1		OAS1
PRKAR1A				PARK7		OAS3
PRNP				PARP1		OASL
PRR13				PARP9		OAZ1
PSAP				PCNA		PA2G4
PSMA2				PDCD1		PAG1
PSMA4				PDIA6		PARK7
PSMA5				PDLIM7		PARP1
PSMA7				PELI1		PARP9
PSMB1				PFN1		PCNA
PSMB3				PGAM1		PDCD1
PSMB6				PGK1		PDE4D
PSMB8				PHF19		PDIA6
PSMD4				PHLDA1		PDLIM7
PSMD8				PHPT1		PELI1
PTP4A3				PKM		PELO
PTPN22				PLSCR1		PGAM1
PTPN7				PMAIP1		PGK1
PTPRJ				PMF1		PHF19
PTTG1				POLR2G		PHLDA1
RAB10				POMP		PHPT1
RAB11FIP1				PON2		PHYKPL
RAB33A				PPA1		PIM3
RAC1				PPAP2A		PKM
RAC2				PPIA		PLSCR1
RAD21				PPM1G		PMAIP1
RANBP1				PPP1CA		PMF1
RAP1A				PPP1CC		PMVK
RASGRP1				PPP4C		POMP
RBX1				PRDX1		PON2
REL				PRDX3		PPA1
REXO2				PRDX5		PPAP2A
RFTN1				PRDX6		PPM1G
RGS1				PRELID1		PPP1CC
RHBDD2				PRF1		PPP4C
RHOC				PRKAR1A		PRC1
RHOF				PRKAR1B		PRDX1
RHOG				PRNP		PRDX3
RHOH				PSMA1		PRDX5
RNF145				PSMA2		PRDX6
RNF187				PSMA4		PRKAR1A
RNF213				PSMA5		PRKAR1B
RP11-1399P15.1				PSMA7		PRNP
RP11-347P5.1				PSMB1		PSIP1
RPS27L				PSMB2		PSMA1
RTKN2				PSMB3		PSMA2
S100A4				PSMB6		PSMA3
SAMHD1				PSMB7		PSMA4
SAMSN1				PSMB8		PSMA5
SAR1B				PSMB9		PSMA7
SAT1				PSMC1		PSMB2
SCAMP2				PSMC3		PSMB3
SCAND1				PSMC4		PSMB7
SCP2				PSMD14		PSMB8
SDC4				PSMD4		PSMC1
SDF4				PSMD8		PSMC3
SEC11C				PSME2		PSMD14
SEC14L1				PTMA		PSMD8
SELL				PTMS		PSME2
SELPLG				PTPN22		PTBP1
SELT				PTPN6		PTMA
SERBP1				PTPN7		PTMS
SERPINB9				PTTG1		PTPN22
SFT2D1				RAB27A		PTPN7
SGMS1				RAC1		PTTG1
SH2D2A				RAD21		RAB27A
SH3BGRL				RALA		RAB3GAP1
SH3KBP1				RALY		RAC1
SHMT2				RAN		RAD21
SIRPG				RANBP1		RALA
SIT1				RBBP4		RALY
SKAP1				RBBP7		RAN
SKAP2				RBPJ		RANBP1
SLA				RBX1		RBBP4
SLAMF1				RGS1		RBBP7
SLC16A1				RGS16		RBMX
SLC25A3				RGS2		RBPJ
SLC3A2				RHEB		RBX1
SLIRP				RHOA		RGCC
SMC4				RHOB		RGS1
SMS				RIN3		RGS10
SNU13				RNASEH2A		RGS16
SNX5				RNF19A		RGS2
SNX9				RP11-291B21.2		RHBDD2
SOD1				RPA3		RHEB
SON				RPS27L		RHOA
SOX4				RRM1		RILPL2
SPATS2L				RRM2		RIN3
SPCS1				RSAD2		RNF19A
SPOCK2				RUNX3		RP11-291B21.2
SPPL2A				SAE1		RP11-386I14.4
SQSTM1				SAMD9L		RPA3
SRGN				SAMSN1		RPS27L
SRP14				SARDH		RRM1
STAM				SCCPDH		RRM2
STARD7				SDF2L1		RSAD2
STAT3				SEC11A		RUNX3
STK17B				SELT		SAE1
STMN1				SEPT2		SAMD9L
SUB1				SEPT7		SAMSN1
SUMO1				SERBP1		SARDH
SUMO2				SET		SCCPDH
SURF4				SFXN1		SEC11A
SYNE2				SH2D2A		SEPT2
SYNGR2				SHFM1		SEPT7
TANK				SHMT2		SERBP1
TAP1				SIRPG		SET
TAX1BP1				SIVA1		SFPQ
TBC1D4				SKA2		SFXN1
TBCB				SLA		SGK1
TCEB2				SLA2		SH2D2A
TERF2IP				SLBP		SHFM1
TFRC				SLC16A3		SHMT2
THADA				SLC25A3		SIRPG
TIGIT				SLC25A5		SIT1
TLK1				SLC27A2		SIVA1
TM9SF2				SLC3A2		SKA2
TMBIM6				SLC7A5		SLA
TMCO1				SLIRP		SLA2
TMED9				SMC2		SLBP
TMEM154				SMC3		SLC16A3
TMEM50A				SMC4		SLC25A3
TMEM59				SMCO4		SLC25A5
TNFRSF18				SNAP47		SLC27A2
TNFRSF1B				SNRNP25		SLC3A2
TNFRSF4				SNRPB		SLC7A5
TNFRSF9				SNRPD1		SLIRP
TNIK				SNRPE		SMC2
TNIP1				SNRPF		SMC3
TNIP2				SNRPG		SMC4
TNIP3				SNU13		SMCO4
TOP1				SNX9		SMS
TPI1				SOD1		SNAP47
TPM4				SOX4		SNRNP25
TPP1				SPATS2L		SNRPB
TPR				SPCS2		SNRPD1
TRAC				SPRY1		SNRPE
TRAF1				SQLE		SNRPF
TRAF3				SRGAP3		SNRPG
TRAPPC1				SRGN		SNU13
TRBC1				SRI		SNX9
TRBC2				SRP14		SOD1
TRIB1				SRP9		SOX4
TRIB2				SRSF3		SPATS2L
TSPAN17				SRSF9		SPOCK2
TSPAN5				SSRP1		SPRY1
TTN				STAT1		SQLE
TUBA1B				STAT3		SRGAP3
TUBB				STIP1		SRGN
TULP4				STMN1		SRI
TXN				STRA13		SRP9
TXNDC11				SUB1		SRSF10
TXNDC17				SUMO1		SRSF2
TYMP				SUMO2		SRSF3
UBC				SURF4		SSRP1
UBE2B				SYNGR2		STAT1
UBE2D2				TALDO1		STAT3
UBE2N				TAP1		STIP1
UBL5				TBC1D4		STK17B
UCP2				TCF19		STMN1
UGP2				TFDP1		STRA13
UQCR10				TIGIT		SUB1
USP15				TIMM8B		SUMO2
UXS1				TK1		SURF4
VAMP5				TMBIM6		SUSD3
VAMP8				TMEM106C		SYNGR2
VASP				TMEM14C		TACC3
VCP				TMEM167A		TALDO1
VMP1				TMIGD2		TANK
VOPP1				TMPO		TAP1
WDR1				TMX1		TBC1D4
WDR83OS				TNFRSF18		TCF19
WSB1				TNFRSF1B		TFDP1
YWHAB				TNFRSF4		TIGIT
YWHAE				TNFRSF9		TIMM8B
YWHAH				TNFSF10		TK1
ZBTB32				TNFSF4		TMBIM6
ZBTB38				TNIP3		TMEM106C
ZC2HC1A				TNS3		TMEM14C
ZC3H12D				TOP2A		TMEM167A
ZC3H7A				TOX		TMIGD2
ZFAND5				TOX2		TMPO
ZNF101				TPI1		TMX1
ZNF292				TPM3		TNFAIP3
ZNF706				TPM4		TNFRSF18
ZNRF1				TPX2		TNFRSF1B
				TRAC		TNFRSF25
				TRAF5		TNFRSF4
				TRBC1		TNFRSF9
				TRBC2		TNFSF10
				TRGC2		TNFSF4
				TSPAN5		TNIP3
				TUBA1B		TNS3
				TUBB		TOP2A
				TWF2		TOX
				TXN		TOX2
				TXNDC17		TPI1
				TYMP		TPM4
				TYMS		TPX2
				UBE2A		TRAC
				UBE2C		TRAF1
				UBE2F		TRAF5
				UBE2L3		TRBC1
				UBE2L6		TRBC2
				UBE2N		TSPAN14
				UBE2T		TSPAN17
				UHRF1		TSPAN5
				UQCC2		TUBA1B
				USP1		TUBB
				USP18		TUBB4B
				VCAM1		TWF2
				VCP		TXN
				VDAC1		TXNDC17
				VOPP1		TYMP
				WARS		TYMS
				WDR1		UBALD2
				WDR34		UBE2A
				XAF1		UBE2C
				XRCC5		UBE2F
				XRCC6		UBE2L6
				YBX1		UBE2N
				YEATS4		UBE2S
				YWHAE		UBE2T
				YWHAH		UHRF1
				YWHAQ		UQCC2
				ZBED2		USP1
				ZCRB1		USP18
				ZFP36L1		VCAM1
				ZWINT		VCP
						VDAC1
						VIM
						VMP1
						VOPP1
						WARS
						WDR1
						WDR34
						XAF1
						XRCC5
						XRCC6
						YBX1
						YEATS4
						YWHAE
						YWHAH
						ZBED2
						ZCRB1
						ZFP36L1
						ZNRF1
						ZWINT
